# Data-informed modelling captures metabolic reprogramming and reveals branch points mediating cold stress response and growth trade-offs in rice

**DOI:** 10.64898/2026.07.07.736767

**Authors:** Fatemeh Soltani, Tiago Moreira Machado, Jan-Niklas Weder, Stefano Camborda de la Cruz, Fritz Forbang Peleke, Jedrzej Jakub Szymanski, Nadine Töpfer

## Abstract

Understanding stress-induced metabolic reprogramming in crop plants can inform breeding strategies and support the development of stress-resilient varieties. Genome-scale metabolic modelling has shown promise in elucidating network-level responses to changing environments, yet as an optimality-based approach it relies on the definition of an objective function, which is far from trivial for non-optimal conditions. To address this uncertainty, we used a time-resolved, data-informed metabolic model of rice (*Oryza sativa* L.) cold stress response as a test case, and explored two complementary approaches. We used sampling of the solution space combined with machine learning to identify reactions and pathways best characterizing the stress-induced metabolic shift, and used this information to perform Pareto analysis, placing growth and a stress-related objective in competition. This trade-off analysis identified key branch points in carbohydrate, amino acid, phenylpropanoid, nucleotide, and fatty acid biosynthesis, where resource reallocation towards stress-protection comes at the expense of growth. It further revealed differential flux modes across subcellular compartments and shifts in reducing equivalent provision as distinguishing features of the stress response. Together, these results provide a mechanistic understanding of the metabolic trade-offs and branch points governing cold stress response, and identify potential targets to optimize the cold response-growth trade-off in rice.
