## Supplementary Data 1 for "Data-informed modelling captures metabolic reprogramming and reveals branch points mediating cold stress response and growth trade-offs in rice"

### Sheet: Sheet1
Supplementary Data 1: Soltani et al., Data-informed modelling captures metabolic reprogramming and reveals branch points mediating cold stress response and growth trade-offs in rice
List of manual curations applied to the rice genome-scale metabolic model.
Changing reaction's direction
Reaction id	Reaction formula before modification	Reaction formula after modification	Reason of modification	Reference
PEPDEPHOS-RXN_c	ATP_c + PYRUVATE_c <=> ADP_c + PHOSPHO-ENOL-PYRUVATE_c + PROTON_c	ATP_c + PYRUVATE_c <-- ADP_c + PHOSPHO-ENOL-PYRUVATE_c + PROTON_c	pyruvate kinas is irreversible	[3]
PEPDEPHOS-RXN_p	ATP_p + PYRUVATE_p <=> ADP_p + PHOSPHO-ENOL-PYRUVATE_p + PROTON_p	ATP_p + PYRUVATE_p <-- ADP_p + PHOSPHO-ENOL-PYRUVATE_p + PROTON_p	pyruvate kinas is irreversible	[3]
4-HYDROXYPHENYLPYRUVATE-DIOXYGENASE-RXN_c	OXYGEN-MOLECULE_c + P-HYDROXY-PHENYLPYRUVATE_c <=> CARBON-DIOXIDE_c + HOMOGENTISATE_c	OXYGEN-MOLECULE_c + P-HYDROXY-PHENYLPYRUVATE_c --> CARBON-DIOXIDE_c + HOMOGENTISATE_c	This enzymes catalyzes the conversion of hydroxyphenypyruvate to homogentisate	[5]
CARBAMATE-KINASE-RXN_m	AMMONIA_m + ATP_m + CARBON-DIOXIDE_m --> ADP_m + CARBAMOYL-P_m + PROTON_m	AMMONIA_m + ATP_m + CARBON-DIOXIDE_m <-- ADP_m + CARBAMOYL-P_m + PROTON_m	The reaction is reversible but the low concentration of carbamate in the organic systems, increases the likelihood of the reverse direction	[6]
CARBAMATE-KINASE-RXN_p	AMMONIA_p + ATP_p + CARBON-DIOXIDE_p --> ADP_p + CARBAMOYL-P_p + PROTON_p	AMMONIA_p + ATP_p + CARBON-DIOXIDE_p <-- ADP_p + CARBAMOYL-P_p + PROTON_p	The reaction is reversible but the low concentration of carbamate in the organic systems, increases the likelihood of the reverse direction	[6]
RXN0-745_c	ATP_c + FORMATE_c + PROTON_c <=> CARBON-DIOXIDE_c + DATP_c + WATER_c	ATP_c + FORMATE_c + PROTON_c --> CARBON-DIOXIDE_c + DATP_c + WATER_c	Proceeds in the direction of deoxyribonucleotide production	[8]
RXN0-746_c	FORMATE_c + GTP_c + PROTON_c <=> CARBON-DIOXIDE_c + DGTP_c + WATER_c	FORMATE_c + GTP_c + PROTON_c --> CARBON-DIOXIDE_c + DGTP_c + WATER_c	Proceeds in the direction of deoxyribonucleotide production	[8]
RXN0-724_c	FORMATE_c + PROTON_c + UTP_c <=> CARBON-DIOXIDE_c + DUTP_c + WATER_c	FORMATE_c + PROTON_c + UTP_c --> CARBON-DIOXIDE_c + DUTP_c + WATER_c	Proceeds in the direction of deoxyribonucleotide production	[8]
ATP-CITRATE-(PRO-S-)-LYASE-RXN_c	ACETYL-COA_c + ADP_c + OXALACETIC_ACID_c + Pi_c --> ATP_c + CIT_c + CO-A_c	ACETYL-COA_c + ADP_c + OXALACETIC_ACID_c + Pi_c <-- ATP_c + CIT_c + CO-A_c	Proceeds in the direction of actyl-coA production	[11]
SUCROSE-SYNTHASE-RXN_c	FRU_c + UDP-GLUCOSE_c --> PROTON_c + SUCROSE_c + UDP_c	FRU_c + UDP-GLUCOSE_c <-- PROTON_c + SUCROSE_c + UDP_c	Proceeds in the direction of sucrose degradation	[12]
3-ISOPROPYLMALDEHYDROG-RXN_p	2-D-THREO-HYDROXY-3-CARBOXY-ISOCAPROATE_p + NAD_p <=> CPD-7100_p + NADH_p + PROTON_p	2-D-THREO-HYDROXY-3-CARBOXY-ISOCAPROATE_p + NAD_p --> CPD-7100_p + NADH_p + PROTON_p	Proceeds in the direction of 3-isopropylmalate oxidation in leucine biosynthesis pathway	[13]
SUCROSE-PHOSPHATE-SYNTHASE-RXN_c	FRUCTOSE-6P_c + UDP-GLUCOSE_c <=> PROTON_c + SUCROSE-6P_c + UDP_c	FRUCTOSE-6P_c + UDP-GLUCOSE_c --> PROTON_c + SUCROSE-6P_c + UDP_c	Irreversible in the direction of sucrose phosphate synthesis	[14]
1.1.1.8-RXN_c	GLYCEROL-3P_c + NAD_c --> DIHYDROXY-ACETONE-PHOSPHATE_c + NADH_c + PROTON_c	GLYCEROL-3P_c + NAD_c <-- DIHYDROXY-ACETONE-PHOSPHATE_c + NADH_c + PROTON_c	cytosolic and mitochondrial glycerol-3-phosphate dehydrogenases act in reverse directions and make a glycerol-3-p shuttle that provides electron to the mitochondrial ubiquinone pool	[25]
GLYC3PDEHYDROG-RXN_c	GLYCEROL-3P_c + UBIQUINONE-8_c <=> DIHYDROXY-ACETONE-PHOSPHATE_c + UBIQUINOL-8_c	GLYCEROL-3P_c + Ubiquinones_m --> DIHYDROXY-ACETONE-PHOSPHATE_c + Ubiquinols_m	cytosolic and mitochondrial glycerol-3-phosphate dehydrogenases act in reverse directions and make a glycerol-3-p shuttle that provides electron to the mitochondrial ubiquinone pool	[25]
GLUTAMATE-SYNTHASE-(FERREDOXIN)-RXN_c	2.0 GLT_c + 2.0 Oxidized-ferredoxins_c --> 2-KETOGLUTARATE_c + GLN_c + 2.0 PROTON_c + 2.0 Reduced-ferredoxins_c	2-KETOGLUTARATE_p + GLN_p + 2.0 PROTON_p + 2.0 Reduced-ferredoxins_p --> 2.0 GLT_p + 2.0 Oxidized-ferredoxins_p	coupled glutamine synthase and glutamate synthase make an irreversible pathway of glutamate formation	[28], [29]
GLUTAMATE-SYNTHASE-(NADH)-RXN_c	2.0 GLT_c + NAD_c --> 2-KETOGLUTARATE_c + GLN_c + NADH_c + PROTON_c	2-KETOGLUTARATE_p + GLN_p + NADH_p + PROTON_p --> 2.0 GLT_p + NAD_p	coupled glutamine synthase and glutamate synthase make an irreversible pathway of glutamate formation	[28], [29]	check if it's only active in non-photosynthetic tisseues
RXN-1461_v	SUCROSE_v + WATER_v <=> FRU_v + GLC_v	SUCROSE_v + WATER_v --> FRU_v + GLC_v	vacuolar invertase catalyses sucrose hydrolysis	[31]
RXNQT-4140-(NAD)_c	NAD_c + 2.0 WATER_c + l-delta(1)-pyrroline_5-carboxylate_c <=> GLT_c + NADH_c + PROTON_c	NAD_c + 2.0 WATER_c + l-delta(1)-pyrroline_5-carboxylate_c --> GLT_c + NADH_c + PROTON_c	delta-1-pyrroline-5-carboxylate dehydrogenase catalyses the irreversible conversion of pyrroline-5-carboxylate to glutamate	[32]
RXNQT-4140-(NADP)_c	NADP_c + 2.0 WATER_c + l-delta(1)-pyrroline_5-carboxylate_c <=> GLT_c + NADPH_c + PROTON_c	NADP_c + 2.0 WATER_c + l-delta(1)-pyrroline_5-carboxylate_c --> GLT_c + NADPH_c + PROTON_c	delta-1-pyrroline-5-carboxylate dehydrogenase catalyses the irreversible conversion of pyrroline-5-carboxylate to glutamate	[32]
GLUTACONYL-COA-DECARBOXYLASE-RXN_x	GLUTACONYL-COA_x + PROTON_x <=> CARBON-DIOXIDE_x + CROTONYL-COA_x	GLUTACONYL-COA_x + PROTON_x --> CARBON-DIOXIDE_x + CROTONYL-COA_x	no enzyme is assigned to this reaction but it is irreversible based on PlantCyc database	[PlantCyc]
RIBONUCLEOSIDE-DIP-REDUCTII-RXN	DCDP_c + GLUTAREDOXIN-1-OXIDIZED_c + WATER_c --> CDP_c + GLUTAREDOXIN-1-REDUCED_c	DCDP_c + GLUTAREDOXIN-1-OXIDIZED_c + WATER_c <-- CDP_c + GLUTAREDOXIN-1-REDUCED_c	This enzymes catalyzes the conversion of ribonucleotide to deoxyribonucleotide	[34, 35]
2-KETO-ADIPATE-DEHYDROG-RXN_c	2K-ADIPATE_c + CO-A_c + NAD_c <=> CARBON-DIOXIDE_c + GLUTARYL-COA_c + NADH_c	2K-ADIPATE_c + CO-A_c + NAD_c --> CARBON-DIOXIDE_c + GLUTARYL-COA_c + NADH_c	Involves in decarboxylation of adipate to glutaryl-coA	[41]
RIBONUCLEOSIDE-DIP-REDUCTII-RXN_c	DCDP_c + GLUTAREDOXIN-1-OXIDIZED_c + WATER_c <=> CDP_c + GLUTAREDOXIN-1-REDUCED_c	DCDP_c + GLUTAREDOXIN-1-OXIDIZED_c + WATER_c <-- CDP_c + GLUTAREDOXIN-1-REDUCED_c	Catalyses the reduction of ribonucleotide to its respective deoxyribonucleotite	[44]
GLYOXI-RXN	S-LACTOYL-GLUTATHIONE_c --> GLUTATHIONE_c + METHYL-GLYOXAL_c	S-LACTOYL-GLUTATHIONE_c <-- GLUTATHIONE_c + METHYL-GLYOXAL_c	should proceed toward the direction of lactoylglutathione	[PlantCyc]
RXN-2961_c	S-HYDROXYMETHYLGLUTATHIONE_c --> FORMALDEHYDE_c + GLUTATHIONE_c	S-HYDROXYMETHYLGLUTATHIONE_c <-- FORMALDEHYDE_c + GLUTATHIONE_c	This enzyme functions in formaldehyde oxidation	[MetaCyc]
RXN-7771_c	GDP-MANNOSE_c <=> CPD-7078_c	GDP-MANNOSE_c --> CPD-7078_c		PlantCyc
RXN-1882_c	GDP-MANNOSE_c <=> GDP-L-GALACTOSE_c	GDP-MANNOSE_c -->GDP-L-GALACTOSE_c		MetaCyc
RXN-8367_c	CPD-8165_c + 2.0 FERROCYTOCHROME-B5_c + OXYGEN-MOLECULE_c + 2.0 PROTON_c <=> CPD-8166_c + 2.0 FERRICYTOCHROME-B5_c + 2.0 WATER_c	CPD-8165_c + 2.0 FERROCYTOCHROME-B5_c + OXYGEN-MOLECULE_c + 2.0 PROTON_c --> CPD-8166_c + 2.0 FERRICYTOCHROME-B5_c + 2.0 WATER_c		PlantCyc
THIAMIN-PYROPHOSPHOKINASE-RXN_c	ATP_c + THIAMINE_c <=> AMP_c + PROTON_c + THIAMINE-PYROPHOSPHATE_c	ATP_c + THIAMINE_c --> AMP_c + PROTON_c + THIAMINE-PYROPHOSPHATE_c		PlantCyc
R309-RXN_c'	ACRYLONITRILE_c + 2.0 WATER_c <=> ACRYLATE_c + AMMONIA_c	ACRYLONITRILE_c + 2.0 WATER_c --> ACRYLATE_c + AMMONIA_c	catalyse the hydrolysis of nitrile (R‐CN) compounds to the corresponding carboxylic acid and ammonia	[55]
RXN-1728_c	CPD-2187_c + OXYGEN-MOLECULE_c + 2.0 PROTON_c + 2.0 Reduced-ferredoxins_c <=> CPD-2188_c + 2.0 Oxidized-ferredoxins_c + 2.0 WATER_c	CPD-2187_c + OXYGEN-MOLECULE_c + 2.0 PROTON_c + 2.0 Reduced-ferredoxins_c --> CPD-2188_c + 2.0 Oxidized-ferredoxins_c + 2.0 WATER_c		plantcyc
RXN-8325_c	CPD-8093_c + 2.0 FERROCYTOCHROME-B5_c + OXYGEN-MOLECULE_c + 2.0 PROTON_c <=> 1-183-2-183-SN-GLYCEROL-PHOSPHOCHOLINE_c + 2.0 FERRICYTOCHROME-B5_c + 2.0 WATER_c	CPD-8093_c + 2.0 FERROCYTOCHROME-B5_c + OXYGEN-MOLECULE_c + 2.0 PROTON_c--> 1-183-2-183-SN-GLYCEROL-PHOSPHOCHOLINE_c + 2.0 FERRICYTOCHROME-B5_c + 2.0 WATER_c		plantcyc
RXN-8327_c	CPD-2181_c + 2.0 FERROCYTOCHROME-B5_c + OXYGEN-MOLECULE_c + 2.0 PROTON_c <=> CPD-8091_c + 2.0 FERRICYTOCHROME-B5_c + 2.0 WATER_c	CPD-2181_c + 2.0 FERROCYTOCHROME-B5_c + OXYGEN-MOLECULE_c + 2.0 PROTON_c --> CPD-8091_c + 2.0 FERRICYTOCHROME-B5_c + 2.0 WATER_c		plantcyc
RXN-8313_c	CPD-8082_c + OXYGEN-MOLECULE_c + 2.0 PROTON_c + 2.0 Reduced-ferredoxins_c <=> CPD-8083_c + 2.0 Oxidized-ferredoxins_c + 2.0 WATER_c	CPD-8082_c + OXYGEN-MOLECULE_c + 2.0 PROTON_c + 2.0 Reduced-ferredoxins_c --> CPD-8083_c + 2.0 Oxidized-ferredoxins_c + 2.0 WATER_c		plantcyc
R311-RXN_c	ACRYLAMIDE_c + WATER_c <=> ACRYLATE_c + AMMONIA_c
METHIONINE-S-METHYLTRANSFERASE-RXN_c	MET_c + S-ADENOSYLMETHIONINE_c <=> ADENOSYL-HOMO-CYS_c + CPD-397_c
1.5.1.9-RXN_c	NAD_c + SACCHAROPINE_c + WATER_c <=> ALLYSINE_c + GLT_c + NADH_c + PROTON_c
RXN-2543_c	DMPBQ_c <=> GAMA-TOCOPHEROL_c
RXN-2561_c	MPBQ_c <=> DELTA-TOCOPHEROL_c
R310-RXN_c	ACRYLONITRILE_c + WATER_c <=> ACRYLAMIDE_c
HYPOXANPRIBOSYLTRAN-RXN_c	IMP_c + PPI_c --> HYPOXANTHINE_c + PRPP_c
R165-RXN-(NAD)_c	R165-RXN-(NAD)_c: CPD-1091_c + NAD_c <=> CPD-389_c + NADH_c	R165-RXN-(NAD)_c: CPD-1091_c + NAD_c --> CPD-389_c + NADH_c		metacyc
ATP_pc	ATP_p <=> ATP_c	ATP_p -> ATP_c	import of ATP from cytosol to plastid is negligible in mature chloroplast and is mediated by NTT during the night	[67]
GLUTAMATE-DEHYDROGENASE_RXN_m			the direction towards glutamate deamination is reported based on labeling studies	[REF]
GLYOHMETRANS-RXN_c			this isofrom favors serine -> glycine direction	[REF]
Blocking reactions
Reaction id	Reaction formula	Reason of blockage	Reference
4.1.1.32-RXN_c	GTP_c + OXALACETIC_ACID_c --> CARBON-DIOXIDE_c + GDP_c + PHOSPHO-ENOL-PYRUVATE_c	ATP-dependent PEP carboxkinase is prevalent in plants	[4]
GLUCONATE-5-DEHYDROGENASE-RXN-(NAD)_c	GLUCONATE_c + NAD_c <=> 5-DEHYDROGLUCONATE_c + NADH_c	The NAD and NADP-dependent gluconate 5-dehydrogenase were proceeding in reverse direction and causing flux circling. NADP-dependent form was found in 2 papers	[18], [19]
GLYC3PDEHYDROGBIOSYN-RXN-(NADP)_c	GLYCEROL-3P_c + NADP_c <-- DIHYDROXY-ACETONE-PHOSPHATE_c + NADPH_c + PROTON_c	NADP-dependent glycerol-3-phosphate dehydrogenase gene is not detected in Arabidopsis, cotton and maize genomes also eukaryotic enzyme favors NADH over NADPH	[16], [20], [21], [22], [23], [24]
GLUTAMATESYN-RXN_c	2-KETOGLUTARATE_c + GLN_c + NADPH_c + PROTON_c --> 2.0 GLT_c + NADP_c	bacterial isoform of glutamate synthase is NADP-dependent. The plant isoforms are FAD and NAD-dependent	[38]
Plastoquinol_Oxidase_p	OXYGEN-MOLECULE_p + 2.0 PLASTOQUINOL-1_p --> 2.0 PLASTOQUINONE_p + 2.0 WATER_p	Due to minor contribution to photosynthesis	[39]
NADPH_Dehydrogenase_p	PLASTOQUINONE_p + 6.0 PROTON_p + 2.0 Reduced-ferredoxins_p --> 2.0 Oxidized-ferredoxins_p + PLASTOQUINOL-1_p + 4.0 Pumped-PROTON_p	Due to minor contribution to photosynthesis	[40]
NO3_tx	2.0 Pumped-PROTON_c --> NITRATE_c + 2.0 PROTON_c	The nitrate uptake reaction was blocked since the preffered N source in paddy filelds is ammonium	[43]
2PGADEHYDRAT-RXN_p	2-PG_p --> PHOSPHO-ENOL-PYRUVATE_p + WATER_p	The activity of plastidic enolase was not detected in photosynthetically active cells in rice	[46]
RXN-974_c	2-KETOGLUTARATE_c + SER_c --> GLT_c + OH-PYR_c	Blocking spontanious reaction for more meaningful results
GLUTAMATESYN-RXN_c	2-KETOGLUTARATE_c + GLN_c + NADPH_c + PROTON_c --> 2.0 GLT_c + NADP_c	The NADP-dependent glutamate synthase is a bacterial isoform	[47]
PREPHENATE-DEHYDROGENASE-(NADP+)-RXN_c	NADP_c + PREPHENATE_c --> CARBON-DIOXIDE_c + NADPH_c + P-HYDROXY-PHENYLPYRUVATE_c	Prephenate dehydrogenase only exist in legumes	[49]
GLUTAMATE-DEHYDROGENASE-(NAD(P)+)-RXN-(NADP)_c	GLT_c + NADP_c + WATER_c <=> 2-KETOGLUTARATE_c + AMMONIUM_c + NADPH_c + PROTON_c	Rice lack NADPH-dependent glutamate dehydrogenase gene	[48]
DIHYDROOROTOX-RXN_c	DI-H-OROTATE_c + OXYGEN-MOLECULE_c --> HYDROGEN-PEROXIDE_c + OROTATE_c	A redundant reaction for OROTATE-REDUCTASE-NADPH-RXN_p
R_biomass	R_c	Since I was modelling a growing leaf, I considered a biomass reaction that drains all the biomass precursors, thus such individual biomass transport reactions were blocked
GKI-RXN_c	ATP_c + GLYCERATE_c --> 2-PG_c + ADP_c + PROTON_c	Glycerate kinase reaction is associated with chloroplast	[52]
Plastoquinol_Oxidase_p	OXYGEN-MOLECULE_p + 2.0 PLASTOQUINOL-1_p --> 2.0 PLASTOQUINONE_p + 2.0 WATER_p	having minor contribution to photosynthesis	[63]
NADPH_Dehydrogenase_p	PLASTOQUINONE_p + 6.0 PROTON_p + 2.0 Reduced-ferredoxins_p --> 2.0 Oxidized-ferredoxins_p + PLASTOQUINOL-1_p + 4.0 Pumped-PROTON_p	having minor contribution to photosynthesis	[62]
G6P_Pi_pc	GLC-6-P_p + Pi_c <=> GLC-6-P_c + Pi_p	active in non-green plastids in heterotrophic tissues	[64]
RXNQT-4140-(NAD)_c	NAD_c + 2.0 WATER_c + l-delta(1)-pyrroline_5-carboxylate_c --> GLT_c + NADH_c + PROTON_c	P5C dehydrogenase envolves in proline degradation in mitochondria	[65]
RXNQT-4140-(NADP)_c	NADP_c + 2.0 WATER_c + l-delta(1)-pyrroline_5-carboxylate_c --> GLT_c + NADPH_c + PROTON_c	P5C dehydrogenase envolves in proline degradation in mitochondria	[65]
ORNITHINE-GLT-AMINOTRANSFORASE-RXN_c	2-KETOGLUTARATE_c + L-ORNITHINE_c --> GLT_c + L-GLUTAMATE_GAMMA-SEMIALDEHYDE_c	OAT exist in mitochondria in higher plants	[66]
removing reactions
RXN-7978-(NADP)_c	CPD1F-130_c + NADPH_c + OXYGEN-MOLECULE_c + PROTON_c --> CPD1F-131_c + NADP_c + WATER_c	removing zeaxanthin eposidase from cyctosol since this enzyme has plastidic compartmentation [53]
RXN-7978-(NAD)_c	CPD1F-130_c + NADH_c + OXYGEN-MOLECULE_c + PROTON_c <=> CPD1F-131_c + NAD_c + WATER_c	removing zeaxanthin eposidase from cyctosol since this enzyme has plastidic compartmentation [53]
RXN-7979-(NADP)_c	CPD1F-130_c + NADPH_c + OXYGEN-MOLECULE_c + PROTON_c --> CPD1F-131_c + NADP_c + WATER_c	removing zeaxanthin eposidase from cyctosol since this enzyme has plastidic compartmentation [53]
RXN-7979-(NAD)_c	CPD1F-130_c + NADH_c + OXYGEN-MOLECULE_c + PROTON_c <=> CPD1F-131_c + NAD_c + WATER_c	removing zeaxanthin eposidase from cyctosol since this enzyme has plastidic compartmentation [53]
1.5.1.20-RXN-(NADP)_c	5-METHYL-THF_c + NADP_c <-- METHYLENE-THF_c + NADPH_c + PROTON_c	plant methylenetetrahydrofolate reductase prefers NADH over NADPH [54]
RXN-7968-(NAD)_c	NAD_c + SHIKIMATE_c <=> 3-DEHYDRO-SHIKIMATE_c + NADH_c + PROTON_c	shikimate dehydrogenase catalyzes the NADPH-dependent reduction of 3-dehydroshikimate to shikimate [56]
RXN-2962-(NADP)_c	NADP_c + S-HYDROXYMETHYLGLUTATHIONE_c --> CPD-548_c + NADPH_c + PROTON_c	the NAD-dependent formaldehyde dehydriogenase was reported in [57]
ALCOHOL-DEHYDROG-RXN_c	ACETALD_c + NADH_c + PROTON_c --> ETOH_c + NAD_c	Redundant with 'ALCOHOL-DEHYDROG-GENERIC-RXN_c'
1.17.1.2-RXN-(NAD)_c	NAD_c + 2.0 PROTON_c + WATER_c + delta(3)-isopentenyl-pp_c <=> E-4-HYDROXY-3-METHYLBUT-2-EN-1-YL-DIPH_c + NADH_c	Studies suggest involvement of NADPH as the reducing agent [58]
R165-RXN-(NADP)_c:	CPD-1091_c + NAD_c <=> CPD-389_c + NADH_c	The enzyme is NAD-dependent based on studies in arabidopsis adn E.coli [59,60]
RXN-5921-(NADP)_c	DL-CARNITINE_c + NADPH_c + OXYGEN-MOLECULE_c + PROTON_c --> CPD-5682_c + NADP_c + TRIMETHYLAMINE_c + WATER_c	the enzymw is NADH-dependent [61]
NH3_xc	AMMONIA_x <=> AMMONIA_c	was a superflous reaction
AMMONIA_vc	AMMONIA_c <=> AMMONIA_v	was a superflous reaction
Adding reactions
Reaction id	Reaction formula	Compartment	Reason of addition	Reference
CARBAMATE-KINASE-RXN_p	AMMONIA_p + ATP_p + CARBON-DIOXIDE_p <-- ADP_p + CARBAMOYL-P_p + PROTON_p	Plastid	Carbamate kinase exists in plastids	[7]
RXN0-5224_c	CARBON-DIOXIDE_c + WATER_c <=> HCO3_c + PROTON_c	Cytosol	Carbonic anhydrase enzyme is found in cytosol, plastid and mitochondria	[9]
RXN0-5224_m	CARBON-DIOXIDE_m + WATER_m <=> HCO3_m + PROTON_m	Mitochondria	Carbonic anhydrase enzyme is found in cytosol, plastid and mitochondria	[9]
RXN-5682_p	CPD-659_p + NADP_p --> CARBON-DIOXIDE_p + NADPH_p + TYR_p	Plastid	Arogenate dehydrogenase catalyzes last reaction of tyrosine synthesis from arogenate	[17]
GLYCERATE-DEHYDROGENASE-RXN_x	NADH_x + OH-PYR_x + PROTON_x --> GLYCERATE_x + NAD_x	Peroxisome	Peroxisomal glycerate Dehydrogenase/hydroxypyruvate Reductase is an important photorespirating enzyme	[33]
SEDOHEPTULOSE-BISPHOSPHATASE-RXN_p	WATER_p + d-sedoheptulose-1,7-p_{2}_p --> D-SEDOHEPTULOSE-7-P_p + Pi_p	Plastid	Sedoheptulose-1,7-bisphosphatase is a key enzyme in photosynthetic regeneration stage	[36]
3-HYDROXBUTYRYL-COA-DEHYDRATASE-RXN_x	CROTONYL-COA_x + WATER_x <=> CPD-650_x	Peroxisome	participates in glyoxalate pathway
PEPCARBOX-RXN_p	HCO3_p + PHOSPHO-ENOL-PYRUVATE_p --> OXALACETIC_ACID_p + Pi_p	Plastid	A plastid-located isoform of Phosphoenolpyruvate enzyme was reported in rice	[42]
RXN-7978_p	CPD1F-130_p + OXYGEN-MOLECULE_p + 2.0 PROTON_p + 2.0 Reduced-ferredoxins_p --> CPD1F-131_p + 2.0 Oxidized-ferredoxins_p + WATER_p	Plastid	Adding zeaxanthin epoxidase to plastid	[45]
RXN-7979_p	CPD1F-131_p + OXYGEN-MOLECULE_p + 2.0 PROTON_p + 2.0 Reduced-ferredoxins_p --> CPD1F-133_p + 2.0 Oxidized-ferredoxins_p + WATER_p	Plastid	Adding zeaxanthin epoxidase to plastid	[45]
GLUTAMATE-DEHYDROGENASE_m	GLT_m + NAD_m + WATER_m <=> 2-KETOGLUTARATE_m + AMMONIA_m + NADH_m + PROTON_m	Mitochondria	NAD-dependent glutamate dehydrogenase exist in mitochondria	[50]
OROTATE-REDUCTASE-NADPH-RXN_p	DI-H-OROTATE_p + NADP_p --> NADPH_p + OROTATE_p + PROTON_p	Plastid	A missing reaction in UMP biosynthesis pathway	[MetaCyc]
Changing reaction's metabolites
Reaction id	Reaction formula before modification	Reaction formula after modification	Reason of modification	Reference
PEPCARBOX-RXN_c	HCO3_c + PHOSPHO-ENOL-PYRUVATE_c --> OXALACETIC_ACID_c + Pi_c	CO2_c + PHOSPHO-ENOL-PYRUVATE_c --> OXALACETIC_ACID_c + Pi_c	Works with bicarbonate	[10]
GLYC3PDEHYDROG-RXN_c	GLYCEROL-3P_c + UBIQUINONE-8_c <=> DIHYDROXY-ACETONE-PHOSPHATE_c + UBIQUINOL-8_c	GLYCEROL-3P_c + Ubiquinones_m <=> DIHYDROXY-ACETONE-PHOSPHATE_c + Ubiquinols_m	Ubiquinone and ubiquionol shoul have mitochondrial compartmentation	[15]
RXN-2945_c	INDOLE_ACETATE_AUXIN_c + LEU_c --> INDOLE-3-ACETYL-LEU_c + WATER_c	ATP_c + INDOLE_ACETATE_AUXIN_c + LEU_c --> AMP_c + INDOLE-3-ACETYL-LEU_c + PPI_c + PROTON_c		plantcyc
RXN-2944_c'	INDOLE_ACETATE_AUXIN_c + L-ALPHA-ALANINE_c --> INDOLE-3-ACETYL-ALA_c + WATER_c	ATP_c + INDOLE_ACETATE_AUXIN_c + L-ALPHA-ALANINE_c --> AMP_c + INDOLE-3-ACETYL-ALA_c + PPI_c + PROTON_c		plantcyc
RXN-5402_c	0.5 OXYGEN-MOLECULE_c + TRP_c --> AMMONIA_c + CARBON-DIOXIDE_c + INDOLE_ACETALDEHYDE_c	OXYGEN-MOLECULE_c + PROTON_c + TRP_c + WATER_c --> AMMONIUM_c + CARBON-DIOXIDE_c + HYDROGEN-PEROXIDE_c + INDOLE_ACETALDEHYDE_c		metacyc
UREASE-RXN_c	UREA_c + WATER_c --> 2.0 AMMONIA_c + CARBON-DIOXIDE_c	PROTON_c + UREA_c + 2.0 WATER_c --> 2.0 AMMONIUM_c + HCO3_c		metacyc
6.3.4.16-RXN_p	AMMONIA_p + 2.0 ATP_p + CARBON-DIOXIDE_p + WATER_p --> 2.0 ADP_p + CARBAMOYL-P_p + 2.0 PROTON_p + Pi_p	AMMONIUM_p + 2.0 ATP_p + HCO3_p --> 2.0 ADP_p + CARBAMOYL-P_p + 2.0 PROTON_p + Pi_p		plantcyc
GLUTAMATE-DEHYDROGENASE_RXN_m	GLT_m + NAD_m + WATER_m <=> 2-KETOGLUTARATE_m + AMMONIA_m + NADH_m + PROTON_m	GLT_m + NAD_m + WATER_m <=> 2-KETOGLUTARATE_m + AMMONIUM_m + NADH_m + PROTON_m		plantcyc
R309-RXN_c	ACRYLONITRILE_c + 2.0 WATER_c --> ACRYLATE_c + AMMONIA_c	ACRYLONITRILE_c + 2.0 WATER_c --> ACRYLATE_c + AMMONIUM_c		metacyc
adding metabolites
metabolite id	formula	charge
AMMONIUM_m	H4N1	1
AMMONIUM_p	H4N1	1
changing reaction's compartmentation
Reaction id	From to	Reaction formula before modification	Reaction formula after modification	Reason of modification	Reference
GLUTAMATE-SYNTHASE-(FERREDOXIN)-RXN_c	from cytosol to plastid	2.0 GLT_c + 2.0 Oxidized-ferredoxins_c --> 2-KETOGLUTARATE_c + GLN_c + 2.0 PROTON_c + 2.0 Reduced-ferredoxins_c	2.0 GLT_p + 2.0 Oxidized-ferredoxins_p --> 2-KETOGLUTARATE_p + GLN_p + 2.0 PROTON_p + 2.0 Reduced-ferredoxins_p	Ferredoxin-dependent glutamate synthase has plastidic compartmentation	[26]
GLUTAMATE-SYNTHASE-(NADH)-RXN_c	from cytosol to plastid	2.0 GLT_c + NAD_c --> 2-KETOGLUTARATE_c + GLN_c + NADH_c + PROTON_c	2.0 GLT_p + NAD_p --> 2-KETOGLUTARATE_p + GLN_p + NADH_p + PROTON_p	NADH-dependent glutamate synthase has plastidic compartmentation	[27]
SULFITE-REDUCTASE-(FERREDOXIN)-RXN_c	from cytosol to plastid	8.0 PROTON_c + 6.0 Reduced-ferredoxins_c + SO3_c --> HS_c + 6.0 Oxidized-ferredoxins_c + 3.0 WATER_c	8.0 PROTON_p + 6.0 Reduced-ferredoxins_p + SO3_p --> HS_p + 6.0 Oxidized-ferredoxins_p + 3.0 WATER_p	sulfite reductase has plastidic compartmentation	[30]
changing reaction id
id before	id after	ref
6.3.4.16-RXN_p	RXN-13202_p	plantcyc
adding gene to reactions
Reaction id	GPR	Reference
PSII-RXN_p	LOC_OSP1G00110.1 and LOC_OSP1G00170.1 and LOC_OSP1G00150.1 and LOC_OSP1G00490.1 and LOC_OSP1G00140.1 and LOC_OSP1G00500.1 and LOC_OSP1G00630.1 and LOC_OSP1G00610.1 and LOC_OS04G57310.1 and LOC_OS07G37240.1 and LOC_OS11G13890.1 and LOC_OS04G38410.1 and LOC_OS01G52240.1 and LOC_OS03G39610.1 and LOC_OS07G37550.1 and LOC_OS09G12540.1 and LOC_OS09G17740.1 and LOC_OS01G41710.1 and LOC_OS01G52240.1 and …	Rice genome-scale metabolic model developed by [37]
RXN490-3650_p	LOC_OSP1G00920.1 and LOC_OSP1G00450.1 and LOC_OSP1G00550.1 and LOC_OSP1G00350.1 and (LOC_OSP1G00340.1 and LOC_OSP1G00330.1) and LOC_OS06G21590.1 and LOC_OS07G38960.1 and LOC_OS08G33820.1 and LOC_OS09G26810.1 and LOC_OS04G38410.1 and LOC_OS09G17740.1 and LOC_OS01G41710.1 and LOC_OS09G12540.1 and LOC_OS08G44680.1 and LOC_OS07G25430.1 and LOC_OS03G56670.1 and LOC_OS09G30340.1 and LOC_OS05G48630.1 an…	Rice genome-scale metabolic model developed by [37]
RIBULOSE-BISPHOSPHATE-CARBOXYLASE-RXN_p	LOC_OS01G58020.1 and LOC_OS05G35330.1 and LOC_OS11G32770.1 and LOC_OS12G10580.1 and LOC_OS10G21280.1) and (LOC_OS12G19394.1 and LOC_OS02G05830.1 and LOC_OS12G17600.1 and LOC_OS12G19381.1 and LOC_OS12G19470.1	Rice genome-scale metabolic model developed by [37]
Plastidial_ATP_Synthase_p	LOC_OSP1G00280.1 and LOC_OSP1G00300.1 and LOC_OSP1G00290.1) and (LOC_OSP1G00310.1 and LOC_OSP1G00410.1 and LOC_OSP1G00400.1 and LOC_OS10G17280.1) and (LOC_OS02G51470.1 or LOC_OS02G51470.1) and LOC_OS07G32880.1	Rice genome-scale metabolic model developed by [37]
References:
1. Sun, W., Singh, S., Zhang, R., Turnbull, J. L., & Christendat, D. (2006). Crystal structure of prephenate dehydrogenase from Aquifex aeolicus: insights into the catalytic mechanism. Journal of Biological Chemistry, 281(18), 12919-12928.
2. Heyde, E., & Morrison, J. F. (1978). Kinetic studies on the reactions catalyzed by chorismate mutase-prephenate dehydrogenase from Aerobacter aerogenes. Biochemistry, 17(8), 1573-1580.
3. Ambasht, P. K., & Kayastha, A. M. (2002). Plant pyruvate kinase. Biologia plantarum, 45, 1-10.
4. Leegood, R. C., & Walker, R. P. (2003). Regulation and roles of phosphoenolpyruvate carboxykinase in plants. Archives of Biochemistry and Biophysics, 414(2), 204-210.
5. Moran, G. R. (2005). 4-Hydroxyphenylpyruvate dioxygenase. Archives of Biochemistry and Biophysics, 433(1), 117-128.
6. Marshall, M., & Cohen, P. P. (1966). A kinetic study of the mechanism of crystalline carbamate kinase. Journal of Biological Chemistry, 241(18), 4197-4208.
7. Ludwig, R. A. (1993). Arabidopsis chloroplasts dissimilate L-arginine and L-citrulline for use as N source. Plant Physiology, 101(2), 429-434.
8. Torrents, E. (2014). Ribonucleotide reductases: essential enzymes for bacterial life. Frontiers in cellular and infection microbiology, 4, 52.
9. DiMario, R. J., Clayton, H., Mukherjee, A., Ludwig, M., & Moroney, J. V. (2017). Plant carbonic anhydrases: structures, locations, evolution, and physiological roles. Molecular plant, 10(1), 30-46.
10. Kanai, R., & Edwards, G. E. (1999). The biochemistry of C4 photosynthesis. C4 plant biology, 49, 87.
11. Rangasamy, D., & Ratledge, C. (2000). Compartmentation of ATP: citrate lyase in plants. Plant physiology, 122(4), 1225-1230.
12. Nguyen-Quoc, B., Krivitzky, M., Huber, S. C., & Lecharny, A. (1990). Sucrose synthase in developing maize leaves: regulation of activity by protein level during the import to export transition. Plant Physiology, 94(2), 516-523.
13. Sikdar, M. S. I., & Kim, J. S. (2011). Isolation of a gene encoding 3-isopropylmalate dehydrogenase from rice. Russian Journal of Plant Physiology, 58, 190-196.
14. Weber, H., Buchner, P., Borisjuk, L., & Wobus, U. (1996). Sucrose metabolism during cotyledon development of Vicia faba L. is controlled by the concerted action of both sucrose‐phosphate synthase and sucrose synthase: expression patterns, metabolic regulation and implications for seed development. The Plant Journal, 9(6), 841-850.
15. Liu, M., & Lu, S. (2016). Plastoquinone and ubiquinone in plants: biosynthesis, physiological function and metabolic engineering. Frontiers in Plant Science, 7, 1898.
16. Shen, W., Wei, Y., Dauk, M., Tan, Y., Taylor, D. C., Selvaraj, G., & Zou, J. (2006). Involvement of a glycerol-3-phosphate dehydrogenase in modulating the NADH/NAD+ ratio provides evidence of a mitochondrial glycerol-3-phosphate shuttle in Arabidopsis. The Plant Cell, 18(2), 422-441.
17. Schenck, C. A., & Maeda, H. A. (2018). Tyrosine biosynthesis, metabolism, and catabolism in plants. Phytochemistry, 149, 82-102.
18. Zhang, Q., Peng, H., Gao, F., Liu, Y., Cheng, H., Thompson, J., & Gao, G. F. (2009). Structural insight into the catalytic mechanism of gluconate 5‐dehydrogenase from Streptococcus suis: crystal structures of the substrate‐free and quaternary complex enzymes. Protein Science, 18(2), 294-303.
19. Shi, Z., Xuan, C., Han, H., Cheng, X., Wang, J., Feng, Y., ... & Gao, G. F. (2014). Gluconate 5-dehydrogenase (Ga5DH) participates in Streptococcus suis cell division. Protein & Cell, 5(10), 761-769.
20. Wei, Y., Periappuram, C., Datla, R., Selvaraj, G., & Zou, J. (2001). Molecular and biochemical characterizations of a plastidic glycerol-3-phosphate dehydrogenase from Arabidopsis. Plant physiology and biochemistry, 39(10), 841-848.
21. Shen, W., Wei, Y., Dauk, M., Zheng, Z., & Zou, J. (2003). Identification of a mitochondrial glycerol‐3‐phosphate dehydrogenase from Arabidopsis thaliana: evidence for a mitochondrial glycerol‐3‐phosphate shuttle in plants. FEBS letters, 536(1-3), 92-96.
22. Sun, J., Cui, H., Wu, B., Wang, W., Yang, Q., Zhang, Y., ... & Qin, T. (2022). Genome-wide identification of cotton (Gossypium spp.) Glycerol-3-phosphate dehydrogenase (GPDH) family members and the role of GhGPDH5 in response to drought stress. Plants, 11(5), 592.
23. Zhao, Y., Li, X., Wang, F., Zhao, X., Gao, Y., Zhao, C., ... & Xu, J. (2018). Glycerol-3-phosphate dehydrogenase (GPDH) gene family in Zea mays L.: Identification, subcellular localization, and transcriptional responses to abiotic stresses. PloS one, 13(7), e0200357.
24. Sakasegawa, S. I., Hagemeier, C. H., Thauer, R. K., Essen, L. O., & Shima, S. (2004). Structural and functional analysis of the gpsA gene product of Archaeoglobus fulgidus: A glycerol‐3‐phosphate dehydrogenase with an unusual NADP+ preference. Protein science, 13(12), 3161-3171.
25. Shen, W., Wei, Y., Dauk, M., Tan, Y., Taylor, D. C., Selvaraj, G., & Zou, J. (2006). Involvement of a glycerol-3-phosphate dehydrogenase in modulating the NADH/NAD+ ratio provides evidence of a mitochondrial glycerol-3-phosphate shuttle in Arabidopsis. The Plant Cell, 18(2), 422-441.
26. Suzuki, A., & Gadal, P. (1982). Glutamate synthase from rice leaves. Plant Physiology, 69(4), 848-852.
27. Suzuki, A., & Knaff, D. B. (2005). Glutamate synthase: structural, mechanistic and regulatory properties, and role in the amino acid metabolism. Photosynthesis Research, 83, 191-217.
28. Schwartz, T., Misri, B. K., & Fock, H. P. (1991). The involvement of glutamate dehydrogenase and glutamine synthetase/glutamate synthase in ammonia assimilation by the basidiomycete fungus Stropharia semiglobata. Microbiology, 137(9), 2253-2258.
29. Roon, R. J., Even, H. L., & Larimore, F. (1974). Glutamate synthase: properties of the reduced nicotinamide adenine dinucleotide-dependent enzyme from Saccharomyces cerevisiae. Journal of bacteriology, 118(1), 89-95.
30. Nakayama, M., Akashi, T., & Hase, T. (2000). Plant sulfite reductase: molecular structure, catalytic function and interaction with ferredoxin. Journal of Inorganic Biochemistry, 82(1-4), 27-32.
31. Sainz-Polo, M. A., Ramírez-Escudero, M., Lafraya, A., González, B., Marín-Navarro, J., Polaina, J., & Sanz-Aparicio, J. (2013). Three-dimensional structure of Saccharomyces invertase: role of a non-catalytic domain in oligomerization and substrate specificity. Journal of Biological Chemistry, 288(14), 9755-9766.
32. Brandão, S. R., Carvalho, F., Amado, F., Ferreira, R., & Costa, V. M. (2022). Insights on the molecular targets of cardiotoxicity induced by anticancer drugs: A systematic review based on proteomic findings. Metabolism, 155250.
33. The Glycerate and Phosphorylated Pathways of Serine Synthesis in Plants: The Branches of Plant Glycolysis Linking Carbon and Nitrogen Metabolism
34. Ribonucleotide reductases: essential enzymes for bacterial life
35. Deoxyribonucleotide biosynthesis in green algae. Purification and characterization of ribonucleoside-diphosphate reductase from Scenedesmus obliquus
36. Tamoi, M., Nagaoka, M., Miyagawa, Y., & Shigeoka, S. (2006). Contribution of fructose-1, 6-bisphosphatase and sedoheptulose-1, 7-bisphosphatase to the photosynthetic rate and carbon flow in the Calvin cycle in transgenic plants. Plant and cell physiology, 47(3), 380-390.
37. Lakshmanan, M., Lim, S. H., Mohanty, B., Kim, J. K., Ha, S. H., & Lee, D. Y. (2015). Unraveling the light-specific metabolic and regulatory signatures of rice through combined in silico modeling and multiomics analysis. Plant physiology, 169(4), 3002-3020.
38. Suzuki, A. (2021). Glutamate synthase and amino acid synthesis in higher plants. In Advances in Botanical Research (Vol. 100, pp. 129-144). Academic Press.
39. Josse, E. M., Simkin, A. J., Gaffé, J., Labouré, A. M., Kuntz, M., & Carol, P. (2000). A plastid terminal oxidase associated with carotenoid desaturation during chromoplast differentiation. Plant Physiology, 123(4), 1427-1436.
40. Yamamoto, H., Peng, L., Fukao, Y., & Shikanai, T. (2011). An Src homology 3 domain-like fold protein forms a ferredoxin binding site for the chloroplast NADH dehydrogenase-like complex in Arabidopsis. The Plant Cell, 23(4), 1480-1493.
41. Nemeria, N. S., Nagy, B., Sanchez, R., Zhang, X., Leandro, J., Ambrus, A., ... & Jordan, F. (2022). Functional versatility of the human 2-oxoadipate dehydrogenase in the L-lysine degradation pathway toward its non-cognate substrate 2-oxopimelic acid. International journal of molecular sciences, 23(15), 8213.
42. Masumoto, C., Miyazawa, S. I., Ohkawa, H., Fukuda, T., Taniguchi, Y., Murayama, S., ... & Miyao, M. (2010). Phospho enol pyruvate carboxylase intrinsically located in the chloroplast of rice plays a crucial role in ammonium assimilation. Proceedings of the National Academy of Sciences, 107(11), 5226-5231.
43. Islam, M. S. (2019). Sensing and uptake of nitrogen in rice plant: a molecular view. Rice Science, 26(6), 343-355.
44. Schell, E., Nouairia, G., Steiner, E., Weber, N., Lundin, D., & Loderer, C. (2021). Structural determinants and distribution of phosphate specificity in ribonucleotide reductases. Journal of Biological Chemistry, 297(2).
45. Schwarz, N., Armbruster, U., Iven, T., Brückle, L., Melzer, M., Feussner, I., & Jahns, P. (2015). Tissue-specific accumulation and regulation of zeaxanthin epoxidase in Arabidopsis reflect the multiple functions of the enzyme in plastids. Plant and Cell Physiology, 56(2), 346-357.
46. Fukayama, H., Masumoto, C., Taniguchi, Y., Baba-Kasai, A., Katoh, Y., Ohkawa, H., & Miyao, M. (2015). Characterization and expression analyses of two plastidic enolase genes in rice. Bioscience, biotechnology, and biochemistry, 79(3), 402-409.
47. Suzuki, A. (2021). Glutamate synthase and amino acid synthesis in higher plants. In Advances in Botanical Research (Vol. 100, pp. 129-144). Academic Press.
48. Qiu, X., Xie, W., Lian, X., & Zhang, Q. (2009). Molecular analyses of the rice glutamate dehydrogenase gene family and their response to nitrogen and phosphorous deprivation. Plant cell reports, 28, 1115-1126.
49. Holland, C. K., & Jez, J. M. (2018). Reaction mechanism of prephenate dehydrogenase from the alternative tyrosine biosynthesis pathway in plants. ChemBioChem, 19(11), 1132-1136.
50. Dubois, F., Tercé-Laforgue, T., Gonzalez-Moro, MB, Estavillo, JM, Sangwan, R., Gallais, A., & Hirel, B. (2003). Glutamate dehydrogenase in plants: is there a new story for an old enzyme?. Plant Physiology and Biochemistry , 41 (6-7), 565-576.
51. Liao, Y., Chen, S., Wang, D., Zhang, W., Wang, S., Ding, J., ... & Zhu, H. (2013). Structure of formaldehyde dehydrogenase from Pseudomonas aeruginosa: the binary complex with the cofactor NAD+. Acta Crystallographica Section F: Structural Biology and Crystallization Communications , 69 (9), 967-972.
52. Schmitt, M. R., & Edwards, G. E. (1983). Glycerate kinase from leaves of C3 plants. Archives of biochemistry and biophysics, 224(1), 332-341.
53. Schwarz, N., Armbruster, U., Iven, T., Brückle, L., Melzer, M., Feussner, I., & Jahns, P. (2015). Tissue-specific accumulation and regulation of zeaxanthin epoxidase in Arabidopsis reflect the multiple functions of the enzyme in plastids. Plant and Cell Physiology, 56(2), 346-357.
54. Roje, S., Wang, H., McNeil, S. D., Raymond, R. K., Appling, D. R., Shachar-Hill, Y., ... & Hanson, A. D. (1999). Isolation, characterization, and functional expression of cDNAs encoding NADH-dependent methylenetetrahydrofolate reductase from higher plants. Journal of Biological Chemistry, 274(51), 36089-36096.
55. Howden, A. J., & Preston, G. M. (2009). Nitrilase enzymes and their role in plant–microbe interactions. Microbial biotechnology, 2(4), 441-451.
56. Peek, J., & Christendat, D. (2015). The shikimate dehydrogenase family: functional diversity within a conserved structural and mechanistic framework. Archives of biochemistry and biophysics, 566, 85-99.
57. Achkor, H., Díaz, M., Fernández, M. R., Biosca, J. A., Parés, X., & Martínez, M. C. (2003). Enhanced formaldehyde detoxification by overexpression of glutathione-dependent formaldehyde dehydrogenase from Arabidopsis. Plant physiology, 132(4), 2248-2255.
58. Rohdich, F., Hecht, S., Gärtner, K., Adam, P., Krieger, C., Amslinger, S., ... & Eisenreich, W. (2002). Studies on the nonmevalonate terpene biosynthetic pathway: metabolic role of IspH (LytB) protein. Proceedings of the National Academy of Sciences, 99(3), 1158-1163.
59. Kim, M. I., Shin, I., Cho, S., Lee, J., & Rhee, S. (2012). Structural and functional insights into (S)-ureidoglycolate dehydrogenase, a metabolic branch point enzyme in nitrogen utilization. PLoS One, 7(12), e52066.
60. Shin, I., Percudani, R., & Rhee, S. (2012). Structural and functional insights into (S)-ureidoglycine aminohydrolase, key enzyme of purine catabolism in Arabidopsis thaliana. Journal of Biological Chemistry, 287(22), 18796-18805.
61. Quareshy, M., Shanmugam, M., Townsend, E., Jameson, E., Bugg, T. D., Cameron, A. D., & Chen, Y. (2021). Structural basis of carnitine monooxygenase CntA substrate specificity, inhibition, and intersubunit electron transfer. Journal of Biological Chemistry, 296.
62. Yamamoto, H., Peng, L., Fukao, Y., & Shikanai, T. (2011). An Src homology 3 domain-like fold protein forms a ferredoxin binding site for the chloroplast NADH dehydrogenase-like complex in Arabidopsis. The Plant Cell, 23(4), 1480-1493.
63. Josse, E. M., Simkin, A. J., Gaffé, J., Labouré, A. M., Kuntz, M., & Carol, P. (2000). A plastid terminal oxidase associated with carotenoid desaturation during chromoplast differentiation. Plant physiology, 123(4), 1427-1436.
64. Zhang, W., Li, H., Xue, F., & Liang, W. (2021). Rice Glucose 6-Phosphate/Phosphate Translocator 1 is required for tapetum function and pollen development. The Crop Journal, 9(6), 1278-1290.
65. Zheng, Y., Cabassa‐Hourton, C., Planchais, S., Crilat, E., Clément, G., Dacher, M., ... & Savouré, A. (2023). Pyrroline‐5‐carboxylate dehydrogenase is an essential enzyme for proline dehydrogenase function during dark‐induced senescence in Arabidopsis thaliana. Plant, Cell & Environment, 46(3), 901-917.
66. Anwar, A., She, M., Wang, K., Riaz, B., & Ye, X. (2018). Biological roles of ornithine aminotransferase (OAT) in plant stress tolerance: present progress and future perspectives. International Journal of Molecular Sciences, 19(11), 3681.
67. Voon, C. P., & Lim, B. L. (2019). ATP translocation and chloroplast biology. National Science Review, 6(6), 1073-1076.
